# Mechanical coupling between dorsal and ventral surfaces shapes the *Drosophila* haltere

**DOI:** 10.1101/2024.11.22.624869

**Authors:** Yuzhao Song, Paloma Martín, Tianhui Sun, Ernesto Sánchez-Herrero, José Carlos Pastor-Pareja

## Abstract

The extracellular matrix is an essential determinant of animal form, enabling organization of cells and tissues into organs with complex 3D shapes. In contrast with the dorso-ventrally flat *Drosophila* wing, its serial homolog the haltere adopts a globular shape thought to arise from a lack of matrix-mediated adhesion between its dorsal and ventral surfaces. Contradicting this model, however, matrix manipulations are known to deform halteres. To understand haltere morphogenesis, we characterized matrix behavior and monitored metamorphic development of the haltere. We found that, similar to the wing, correct haltere morphogenesis requires Collagen IV degradation, which we show is mediated by ecdysone-controlled expression of Matrix metalloprotease 2 in both wing and haltere. After Collagen IV is degraded, similar again to the wing, dorsal and ventral haltere surfaces establish Laminin-mediated contact through long cytoskeletal projections. Furthermore, time-lapse analysis of shape changes in wild type and mutant halteres indicates that these projections couple the two surfaces through a central tensor, ensuring load distribution across the whole organ to create a globular shape against tissue-wide deforming forces. Our findings reveal an unexpected role for matrix-mediated adhesion in haltere morphogenesis and describe a novel type of matrix-based tensor structure building 3D shape from 2D epithelia.
