## Supplemental Table S2 for "Mechanical coupling between dorsal and ventral surfaces shapes the *Drosophila* haltere"

### Sheet: Sheet1
Supplemental Table S2. Experimental Genotypes.
Figure 1	Haltere BMs are degraded during early metamorphosis.
B	w ; vkgG454.GFP / +
C	w trolZCL1700.GFP OR w trolZCL1700.GFP / Y
D	y w ; NdgfTRG.638.sGFP
E	y w ; LanB1fTRG.681.sGFP
Figure 2	Mmp2 expression downstream of ecdysone degrades BM Collagen IV in both haltere and wing.
A-D、F-H	w ; vkgG454.GFP UAS-myr.RFP / + ; rn-GAL4 / +
	w ; vkgG454.GFP UAS-myr.RFP / + ; rn-GAL4 / UAS-TIMP.13.1
	w ; vkgG454.GFP UAS-myr.RFP / UAS-Mmp2.RNAiVDRC.v107888 ; rn-GAL4 / +
	w ; vkgG454.GFP UAS-myr.RFP / + ; rn-GAL4 / UAS-EcR.RNAiVDRC.v37058
E	w ; rn-GAL4 UASp-GFPS65C.αTub84B UAS-Lifeact.RFP / +
	w ; rn-GAL4 UASp-GFPS65C.αTub84B UAS-Lifeact.RFP / UAS-TIMP.13.1
	w ; UAS-Mmp2.RNAiVDRC.v107888 / + ; rn-GAL4 UASp-GFPS65C.αTub84B UAS-Lifeact.RFP / +
	w ; rn-GAL4 UASp-GFPS65C.αTub84B UAS-Lifeact.RFP / UAS-EcR.RNAiVDRC.v37058
	w ; rn-GAL4 UASp-GFPS65C.αTub84B UAS-Lifeact.RFP / UAS-Mmp2#4
I	w ; rn-GAL4 UASp-GFPS65C.αTub84B UAS-Lifeact.RFP / +
	w ; rn-GAL4 UASp-GFPS65C.αTub84B UAS-Lifeact.RFP / UAS-TIMP.13.1
	w ; UAS-Mmp2.RNAiVDRC.v107888 / + ; rn-GAL4 UASp-GFPS65C.αTub84B UAS-Lifeact.RFP / +
	w ; rn-GAL4 UASp-GFPS65C.αTub84B UAS-Lifeact.RFP / UAS-EcR.RNAiVDRC.v37058
J	w ; rn-GAL4 / +
	w ; rn-GAL4 / UAS-EcR.RNAiVDRC.v37058
K	w1118
Figure 3	Microtubule-actin projections mediate DV adhesion in the haltere.
A-C	w ; rn-GAL4 UASp-GFPS65C.αTub84B UAS-Lifeact.RFP / +
D	w / y w OR Y ; rn-GAL4 UAS-Lifeact.RFP / LanB1fTRG.681.sGFP
E	w ; rn-GAL4 UASp-GFPS65C.αTub84B / +
F and G	w ; rn-GAL4 UASp-GFPS65C.αTub84B rheaMI00296-mCh.0.mCherry / +
Figure 4	Comparative analysis of cell and tissue changes in haltere and wing after head eversion.
A-E	w ; rn-GAL4 UASp-GFPS65C.αTub84B UAS-Lifeact.RFP / +
F and G	rn-GAL4 Ubxpbx-1 / Df(3R)Ubx109 UASp-GFPS65C.αTub84B
Figure 5	Correct haltere morphogenesis requires Laminin-dependent DV adhesion and microtubule-binding proteins Shot and Sdb.
A, D and G	w ; rn-GAL4 UASp-GFPS65C.αTub84B UAS-Lifeact.RFP / +
B, E and H	w ; rn-GAL4 UASp-GFPS65C.αTub84B UAS-Lifeact.RFP / UAS-LanB1.RNAiVDRC.v23121
	w ; rn-GAL4 UASp-GFPS65C.αTub84B UAS-Lifeact.RFP / UAS-mys.RNAiNIG.1560R-1
	w / y sc v OR Y ; rn-GAL4 UASp-GFPS65C.αTub84B UAS-Lifeact.RFP / UAS-rhea.RNAiTRiP.HMS00799
C, F and I	w / y sc v OR Y ; rn-GAL4 UASp-GFPS65C.αTub84B UAS-Lifeact.RFP / UAS-shot.RNAiTRiP.JF02971
	w / y sc v OR Y ; + / UAS-Sdb.RNAiTRiP.HMJ23508 ; rn-GAL4 UASp-GFPS65C.αTub84B UAS-Lifeact.RFP / +
J	w ; bs-GAL4 / + ; UAS-Lifeact.RFP / +
K and L	w ; rn-GAL4 / +
	w ; UAS-bs.RNAiVDRC.v330226/ + ; rn-GAL4 / +
M	w ; UAS-bs.RNAiVDRC.v330226/ + ; rn-GAL4 / +
N	w / y sc v OR Y ; rn-GAL4 / UAS-dpy.RNAiTRiP.HMS01580
Figure 6	DV coupling counters tissue-elongating tension.
A-F	w ; rn-GAL4 NrxIVCA06597.GFP / +
	w / y sc v OR Y ; rn-GAL4 NrxIVCA06597.GFP / UAS-dpy.RNAiTRiP.HMS01580
	w / y sc v OR Y ; rn-GAL4 NrxIVCA06597.GFP / UAS-rhea.RNAiTRiP.HMS00799
	w / y sc v OR Y ; rn-GAL4 NrxIVCA06597.GFP / UAS-shot.RNAiTRiP.JF02971
Figure 7	DV contact becomes restricted to two bridges during late haltere development.
A and C	w ; rn-GAL4 UASp-GFPS65C.αTub84B UAS-Lifeact.RFP / +
D	w ; ap-GAL4 / + ; UAS-Lifeact.RFP / +
E	w ; hh-GAL4 / UAS-Lifeact.RFP
Figure S1	Analysis of 30-40 h APF haltere movies.
A	w ; rn-GAL4 NrxIVCA06597.GFP / +
B	w / y sc v OR Y ; rn-GAL4 NrxIVCA06597.GFP / UAS-dpy.RNAiTRiP.HMS01580
C	w / y sc v OR Y ; rn-GAL4 NrxIVCA06597.GFP / UAS-rhea.RNAiTRiP.HMS00799
D	w / y sc v OR Y ; rn-GAL4 NrxIVCA06597.GFP / UAS-shot.RNAiTRiP.JF02971
Video S1	Behavior of DV projections in haltere and wing: 14 to 26 h APF.
	w ; rn-GAL4 UASp-GFPS65C.αTub84B UAS-Lifeact.RFP / +
Video S2	Haltere morphogenesis: 30 to 40 h APF.
	w ; rn-GAL4 NrxIVCA06597.GFP / +
	w / y sc v OR Y ; rn-GAL4 NrxIVCA06597.GFP / UAS-dumpy.RNAiTRiP.HMS01580
	w / y sc v OR Y ; rn-GAL4 NrxIVCA06597.GFP / UAS-rhea.RNAiTRiP.HMS00799
	w / y sc v OR Y ; rn-GAL4 NrxIVCA06597.GFP / UAS-shot.RNAiTRiP.JF02971
